# Effects of in vitro hemolysis and repeated freeze-thaw cycles in protein abundance quantification using the SomaScan and Olink assays

**DOI:** 10.1101/2024.09.21.613295

**Authors:** Julián Candia, Giovanna Fantoni, Ruin Moaddel, Francheska Delgado-Peraza, Nader Shehadeh, Toshiko Tanaka, Luigi Ferrucci

## Abstract

SomaScan and Olink are affinity-based platforms that aim to estimate the relative abundance of thousands of human proteins with a broad range of endogenous concentrations. In this study, we investigated the effects of *in vitro* hemolysis and repeated freeze-thaw cycles in protein abundance quantification across 10,776 (11K SomaScan) and 1472 (Olink Explore 1536) analytes, respectively. Using SomaScan, we found two distinct groups, each one consisting of 4% of all aptamers, affected by either hemolysis or freeze-thaw cycles. Using Olink, we found 6% of analytes affected by freeze-thaw cycles and nearly half of all measured probes significantly impacted by hemolysis. Moreover, we observed that Olink probes affected by hemolysis target proteins with a larger number of annotated protein-protein interactions. We found that Olink probes affected by hemolysis were significantly associated with the erythrocyte proteome, whereas SomaScan probes were not. Given the extent of the observed nuisance effects, we propose that unbiased, quantitative methods of evaluating hemolysis, such as the hemolysis index successfully implemented in many clinical laboratories, should be adopted in proteomics studies. We provide detailed results for each SomaScan and Olink probe in the form of extensive Supplementary Data files to be used as resources for the growing user communities of both platforms.
