## Supplementary Data 1 for "Effects of in vitro hemolysis and repeated freeze-thaw cycles in protein abundance quantification using the SomaScan and Olink assays"

### Sheet: Model results
	Supplementary Data 1. Mixed-effects model results to assess the effect of hemolysis (H) on the hemolysis index measured at different wavelengths.
	The bottom table shows results for models adjusted for freeze-thaw cycles (FTC).
	HI wavelength	(Intercept)	beta_H	p-value_H
	410	41.4507	423.007	7.12333e-13
	451	29.7911	55.1557	1.00357e-12
	545	10.5052	49.3602	5.40669e-13
	571	8.792	46.6582	6.18458e-13
	HI wavelength	(Intercept)	beta_FTC	beta_H	p-value_H
	410	46.3345	-2.44191	423.007	7.11147e-13
	451	27.9199	0.935564	55.1557	9.89614e-13
	545	9.77949	0.362861	49.3602	5.39179e-13
	571	8.24249	0.274753	46.6582	6.17376e-13

### Sheet: HI measurements
	Supplementary Data 1. HI measurements for each sample and wavelength
	row	column	sample	HI_410	HI_451	HI_545	HI_571
	A	1	s10_10_H	400.919	65.2271	47.6055	45.4028
	B	1	s06_3_H	299.998	82.3715	49.7715	48.0094
	C	1	s01_20_nH	52.648	36.7886	12.5589	9.03455
	D	1	s13_3_H	89.2419	29.3285	12.5879	14.3501
	E	1	s06_20_H	316.42	89.1016	57.8233	50.7746
	F	1	s11_3_nH	28.2982	21.6901	5.83068	4.9496
	G	1	s03_10_nH	33.5082	22.4947	9.27852	7.51636
	H	1	s03_3_H	1375.36	196.918	162.555	152.864
	A	2	s12_20_nH	37.2272	27.5353	7.71104	16.9624
	B	2	s15_3_H	306.217	62.5984	40.5714	36.6065
	C	2	s06_10_H	261.628	74.3982	46.2036	42.6793
	D	2	s02_20_nH	68.8367	53.8584	22.5801	34.4746
	E	2	s09_10_nH	35.771	30.925	11.5413	7.57641
	F	2	s08_10_nH	46.8609	30.561	9.85558	8.53397
	G	2	s11_10_nH	33.1897	24.8194	7.19781	6.31673
	H	2	s05_3_H	1111.04	168.723	132.158	124.228
	A	3	s04_3_nH	38.0956	36.3335	9.02001	7.25785
	B	3	s13_3_nH	31.138	28.9353	10.8732	6.90833
	C	3	s14_3_H	554.667	90.3379	65.6676	62.1433
	D	3	s12_3_nH	48.4101	30.348	10.5237	8.32096
	E	3	s10_10_nH	29.3158	19.1834	5.9672	5.08612
	F	3	s14_20_H	696.399	116.208	83.1673	77.8808
	G	3	s13_10_H	94.3773	49.0017	22.5693	17.2828
	H	3	s15_20_H	307.098	63.4795	42.3336	37.9282
	A	4	s08_3_H	273.39	56.6438	35.0574	32.4141
	B	4	s01_3_nH	38.9312	27.4772	8.97451	7.65289
	C	4	s09_10_H	1496.18	211.12	175.437	165.745
	D	4	s07_3_H	598.903	92.7226	71.1362	67.1713
	E	4	s04_20_nH	41.5435	36.257	11.1462	8.503
	F	4	s01_10_H	138.69	45.2953	22.8278	20.1846
	G	4	s05_20_H	968.849	148.564	115.964	108.915
	H	4	s12_10_nH	47.5436	32.5652	14.0625	10.0977
	A	5	s07_20_H	550.322	85.9925	65.7277	62.2034
	B	5	s08_3_nH	42.1825	27.6447	8.26092	7.37984
	C	5	s13_20_H	94.5758	36.4245	15.2786	12.1948
	D	5	s05_10_H	891.604	135.637	106.561	99.9533
	E	5	s04_3_H	158.545	47.9696	21.9777	19.775
	F	5	s10_3_H	414.834	69.0099	49.6262	46.9829
	G	5	s02_10_nH	97.1697	63.2482	28.4455	15.6698
	H	5	s09_20_nH	34.8444	26.0336	8.85252	7.09036
	A	6	s14_10_H	617.406	101.974	73.3389	68.9335
	B	6	s02_3_H	176.012	86.5822	49.1363	35.4796
	C	6	s11_20_nH	30.0294	22.5402	6.24025	5.35917
	D	6	s09_3_nH	32.6271	22.9353	7.07582	5.7542
	E	6	s03_10_H	1271	181.544	150.266	140.574
	F	6	s08_20_H	269.121	56.3398	34.3128	31.6696
	G	6	s07_10_nH	34.1308	24.8794	9.90109	7.25785
	H	6	s03_3_nH	31.7005	19.3654	7.03031	5.70869
	A	7	s02_10_H	167.592	66.2681	34.5492	37.1925
	B	7	s10_20_nH	28.8753	18.3023	5.9672	5.08612
	C	7	s06_3_nH	67.275	45.6885	14.8507	11.7669
	D	7	s10_20_H	403.698	66.6852	48.6231	45.9799
	E	7	s01_10_nH	51.4174	35.1174	12.2093	9.12557
	F	7	s05_20_nH	32.5816	25.9735	6.58977	5.70869
	G	7	s15_10_nH	45.6758	26.7326	9.99211	8.22995
	H	7	s10_3_nH	28.0397	17.9073	5.13163	4.69109
	A	8	s07_10_H	554.409	86.9956	66.2902	63.2064
	B	8	s09_20_H	1368.72	199.53	169.133	156.797
	C	8	s08_20_nH	41.6655	27.1277	8.18444	7.30336
	D	8	s12_10_H	211.47	55.0782	32.6107	26.4431
	E	8	s06_20_nH	95.364	79.5045	36.7721	17.3884
	F	8	s05_3_nH	30.0749	24.3479	4.96414	4.96414
	G	8	s08_10_H	277.795	60.1682	36.379	33.2952
	H	8	s11_3_H	85.004	29.0554	14.9581	15.3987
	A	9	s15_20_nH	36.348	21.8102	6.39131	7.27239
	B	9	s09_3_H	1352.67	192.285	160.125	151.314
	C	9	s04_10_H	162.51	49.7317	22.4182	20.2155
	D	9	s03_20_H	1187.62	174.814	143.095	134.725
	E	9	s12_3_H	187.848	47.7566	28.8133	24.8485
	F	9	s14_20_nH	34.8753	25.1835	6.68079	5.79971
	G	9	s05_10_nH	29.5889	23.8619	6.24025	4.91863
	H	9	s02_20_H	155.884	65.5728	34.2945	24.1621
	A	10	s15_3_nH	38.7492	23.3303	8.35193	7.03031
	B	10	s13_10_nH	36.348	23.5724	7.71293	8.59401
	C	10	s06_10_nH	53.2232	36.0421	17.5394	16.6584
	D	10	s12_20_H	183.17	42.197	24.1349	21.9322
	E	10	s01_3_H	133.556	37.078	19.4564	17.2537
	F	10	s11_10_H	87.1922	31.6841	15.8247	14.0625
	G	10	s04_20_H	163.71	52.253	24.0584	21.4152
	H	10	s02_3_nH	61.912	41.2066	20.0607	18.2985
	A	11	s07_20_nH	33.2642	22.2508	9.03455	8.15347
	B	11	s14_3_nH	31.473	23.5433	6.36224	5.48116
	C	11	s11_20_H	88.0277	30.7575	14.4576	14.017
	D	11	s15_10_H	247.352	46.4659	32.3686	30.6065
	E	11	s01_20_H	149.567	44.7183	22.6913	20.048
	F	11	s13_20_nH	45.2043	39.4773	17.8909	11.7233
	G	11	s14_10_nH	32.8856	24.0749	6.45325	5.57217
	H	11	s03_20_nH	32.5052	19.7295	7.39438	6.5133
	A	12	s04_10_nH	34.6168	30.652	8.62498	6.42228
	B	12	s07_3_nH	29.3158	18.7429	6.40774	5.52666
