## Supplementary Data 7 for "Effects of in vitro hemolysis and repeated freeze-thaw cycles in protein abundance quantification using the SomaScan and Olink assays"

### Sheet: Olink_H
	Supplementary Data 7: GSEA of Hallmark pathways for Olink probes affected by hemolysis.
	NOTE: Significant pathways with NOM p-val<0.05 are highlighted (red: positively enriched; blue: negatively enriched).
	NAME	SIZE	ES	NES	NOM p-val	FDR q-val	FWER p-val	RANK AT MAX	LEADING EDGE
	HALLMARK_HEME_METABOLISM	26	0.732815	1.27145	0.00800801	0.078077	0.074	322	tags=65%, list=22%, signal=82%
	HALLMARK_FATTY_ACID_METABOLISM	21	0.720683	1.24076	0.0313131	0.0920769	0.169	242	tags=48%, list=16%, signal=56%
	HALLMARK_MTORC1_SIGNALING	26	0.68884	1.20301	0.0380762	0.157795	0.382	389	tags=69%, list=26%, signal=93%
	HALLMARK_INTERFERON_ALPHA_RESPONSE	24	0.680025	1.17715	0.0521042	0.219692	0.587	442	tags=63%, list=30%, signal=88%
	HALLMARK_UV_RESPONSE_UP	37	0.656595	1.15704	0.0570571	0.274038	0.755	364	tags=35%, list=25%, signal=46%
	HALLMARK_XENOBIOTIC_METABOLISM	32	0.63351	1.10891	0.17017	0.626599	0.981	235	tags=22%, list=16%, signal=25%
	HALLMARK_P53_PATHWAY	40	0.622219	1.1031	0.157	0.595431	0.987	475	tags=52%, list=32%, signal=75%
	HALLMARK_INTERFERON_GAMMA_RESPONSE	50	0.604384	1.07478	0.239	0.814295	0.999	442	tags=48%, list=30%, signal=66%
	HALLMARK_GLYCOLYSIS	37	0.593536	1.04629	0.353	1	1	465	tags=35%, list=32%, signal=50%
	HALLMARK_ADIPOGENESIS	31	0.586343	1.02884	0.452452	1	1	415	tags=35%, list=28%, signal=48%
	HALLMARK_HYPOXIA	46	0.576821	1.02748	0.433	1	1	455	tags=41%, list=31%, signal=58%
	HALLMARK_MYOGENESIS	28	0.587638	1.02738	0.470411	0.981491	1	505	tags=43%, list=34%, signal=64%
	HALLMARK_TNFA_SIGNALING_VIA_NFKB	55	0.566391	1.01388	0.473	1	1	455	tags=36%, list=31%, signal=51%
	HALLMARK_IL2_STAT5_SIGNALING	58	0.566348	1.01091	0.495	0.969426	1	438	tags=22%, list=30%, signal=31%
	HALLMARK_APOPTOSIS	48	0.558446	0.993911	0.567	1	1	507	tags=50%, list=35%, signal=74%
	HALLMARK_COMPLEMENT	67	0.548343	0.986573	0.593	1	1	420	tags=40%, list=29%, signal=54%
	HALLMARK_ESTROGEN_RESPONSE_LATE	36	0.560013	0.983845	0.603	0.965926	1	314	tags=25%, list=21%, signal=31%
	HALLMARK_ESTROGEN_RESPONSE_EARLY	32	0.515884	0.905569	0.805806	1	1	314	tags=16%, list=21%, signal=19%
	HALLMARK_ALLOGRAFT_REJECTION	79	0.488724	0.882889	0.924	1	1	514	tags=38%, list=35%, signal=55%
	HALLMARK_UV_RESPONSE_DN	27	0.505776	0.880187	0.83651	1	1	503	tags=37%, list=34%, signal=55%
	HALLMARK_KRAS_SIGNALING_DN	32	0.493642	0.865315	0.88253	1	1	311	tags=16%, list=21%, signal=19%
	HALLMARK_KRAS_SIGNALING_UP	54	0.472223	0.841608	0.943	1	1	542	tags=31%, list=37%, signal=48%
	HALLMARK_INFLAMMATORY_RESPONSE	76	0.41567	0.746429	0.997	1	1	548	tags=32%, list=37%, signal=48%
	HALLMARK_COAGULATION	40	0.420075	0.741566	0.977	1	1	410	tags=20%, list=28%, signal=27%
	HALLMARK_APICAL_JUNCTION	52	0.400969	0.715454	0.994	1	1	519	tags=21%, list=35%, signal=32%
	HALLMARK_EPITHELIAL_MESENCHYMAL_TRANSITION	84	0.374542	0.675717	1	1	1	509	tags=29%, list=35%, signal=41%
	HALLMARK_IL6_JAK_STAT3_SIGNALING	47	0.319523	0.565219	1	0.997624	1	548	tags=23%, list=37%, signal=36%

### Sheet: Olink_FTC
	Supplementary Data 7: GSEA of Hallmark pathways for Olink probes affected by freeze-thaw cycles.
	NOTE: Significant pathways with NOM p-val<0.05 are highlighted (red: positively enriched; blue: negatively enriched).
	NAME	SIZE	ES	NES	NOM p-val	FDR q-val	FWER p-val	RANK AT MAX	LEADING EDGE
	HALLMARK_UV_RESPONSE_UP	37	0.499921	1.70111	0.00477327	0.0921013	0.059	110	tags=27%, list=7%, signal=28%
	HALLMARK_INTERFERON_ALPHA_RESPONSE	24	0.540581	1.65077	0.0186047	0.0743905	0.092	315	tags=50%, list=21%, signal=63%
	HALLMARK_MTORC1_SIGNALING	26	0.45859	1.42809	0.0698795	0.286731	0.431	155	tags=31%, list=11%, signal=34%
	HALLMARK_ADIPOGENESIS	31	0.438064	1.41507	0.0537383	0.229652	0.454	78	tags=19%, list=5%, signal=20%
	HALLMARK_ALLOGRAFT_REJECTION	79	0.298072	1.15063	0.175711	0.800173	0.93	181	tags=19%, list=12%, signal=20%
	HALLMARK_KRAS_SIGNALING_DN	32	0.347332	1.13075	0.27182	0.733076	0.948	98	tags=13%, list=7%, signal=13%
	HALLMARK_ESTROGEN_RESPONSE_EARLY	32	0.336418	1.0911	0.321256	0.753442	0.98	161	tags=16%, list=11%, signal=17%
	HALLMARK_HYPOXIA	46	0.314402	1.0881	0.324582	0.667791	0.981	26	tags=9%, list=2%, signal=9%
	HALLMARK_TNFA_SIGNALING_VIA_NFKB	55	0.288746	1.04751	0.363402	0.707178	0.991	72	tags=9%, list=5%, signal=9%
	HALLMARK_GLYCOLYSIS	37	0.31509	1.04374	0.373171	0.644497	0.991	128	tags=19%, list=9%, signal=20%
	HALLMARK_INTERFERON_GAMMA_RESPONSE	50	0.288323	1.01429	0.446556	0.661173	0.994	315	tags=36%, list=21%, signal=44%
	HALLMARK_APOPTOSIS	48	0.277475	0.999748	0.43342	0.641509	0.996	290	tags=31%, list=20%, signal=38%
	HALLMARK_FATTY_ACID_METABOLISM	21	0.350114	0.993979	0.468384	0.606925	0.996	110	tags=19%, list=7%, signal=20%
	HALLMARK_ESTROGEN_RESPONSE_LATE	36	0.265308	0.872978	0.648712	0.832758	1	231	tags=22%, list=16%, signal=26%
	HALLMARK_UV_RESPONSE_DN	27	0.284442	0.868243	0.677725	0.786069	1	3	tags=4%, list=0%, signal=4%
	HALLMARK_MYOGENESIS	28	0.275944	0.85416	0.717445	0.761863	1	227	tags=21%, list=15%, signal=25%
	HALLMARK_HEME_METABOLISM	26	0.224343	0.70337	0.908257	0.923554	1	316	tags=27%, list=22%, signal=34%
	HALLMARK_P53_PATHWAY	40	-0.239967	-0.77007	0.819257	0.835876	1	91	tags=13%, list=6%, signal=13%
	HALLMARK_KRAS_SIGNALING_UP	54	-0.263053	-0.892993	0.649396	0.712889	1	482	tags=41%, list=33%, signal=58%
	HALLMARK_COAGULATION	40	-0.284602	-0.91761	0.589255	0.751648	1	313	tags=35%, list=21%, signal=43%
	HALLMARK_COMPLEMENT	67	-0.297479	-1.06278	0.342669	0.514045	0.999	114	tags=12%, list=8%, signal=12%
	HALLMARK_INFLAMMATORY_RESPONSE	76	-0.292661	-1.07799	0.32459	0.56614	0.999	370	tags=32%, list=25%, signal=40%
	HALLMARK_IL6_JAK_STAT3_SIGNALING	47	-0.335625	-1.11646	0.283276	0.581528	0.995	334	tags=38%, list=23%, signal=48%
	HALLMARK_EPITHELIAL_MESENCHYMAL_TRANSITION	84	-0.320244	-1.1992	0.14557	0.495664	0.966	208	tags=25%, list=14%, signal=27%
	HALLMARK_APICAL_JUNCTION	52	-0.382888	-1.31042	0.102007	0.3603	0.829	437	tags=46%, list=30%, signal=63%
	HALLMARK_XENOBIOTIC_METABOLISM	32	-0.44775	-1.37838	0.0721831	0.35749	0.692	282	tags=31%, list=19%, signal=38%
	HALLMARK_IL2_STAT5_SIGNALING	58	-0.475086	-1.66179	0	0.0649804	0.099	275	tags=33%, list=19%, signal=39%

### Sheet: SomaScan_H
	Supplementary Data 7: GSEA of Hallmark pathways for SomaScan probes affected by hemolysis
	NOTE: Significant pathways with NOM p-val<0.05 are highlighted (red: positively enriched; blue: negatively enriched).
	NAME	SIZE	ES	NES	NOM p-val	FDR q-val	FWER p-val	RANK AT MAX	LEADING EDGE
	HALLMARK_INTERFERON_ALPHA_RESPONSE	67	0.427192	1.49265	0.0116473	0.288679	0.291	2280	tags=34%, list=24%, signal=45%
	HALLMARK_SPERMATOGENESIS	79	0.407686	1.47023	0.0223642	0.188443	0.373	1537	tags=28%, list=16%, signal=33%
	HALLMARK_MYC_TARGETS_V1	147	0.319148	1.27016	0.0546282	0.752616	0.945	1510	tags=16%, list=16%, signal=19%
	HALLMARK_DNA_REPAIR	94	0.333607	1.24144	0.0985692	0.699724	0.974	1779	tags=22%, list=18%, signal=27%
	HALLMARK_XENOBIOTIC_METABOLISM	155	0.307004	1.2369	0.0648567	0.579238	0.981	1709	tags=25%, list=18%, signal=30%
	HALLMARK_IL2_STAT5_SIGNALING	150	0.309645	1.23017	0.0746951	0.510714	0.985	1582	tags=23%, list=16%, signal=27%
	HALLMARK_ESTROGEN_RESPONSE_EARLY	127	0.305955	1.19425	0.124233	0.562493	0.995	1462	tags=24%, list=15%, signal=27%
	HALLMARK_HEME_METABOLISM	127	0.304758	1.18826	0.144361	0.515413	0.995	2824	tags=31%, list=29%, signal=44%
	HALLMARK_PROTEIN_SECRETION	70	0.32582	1.1493	0.219745	0.596029	0.999	2315	tags=24%, list=24%, signal=32%
	HALLMARK_INTERFERON_GAMMA_RESPONSE	148	0.278537	1.09463	0.270642	0.751585	1	2571	tags=34%, list=27%, signal=45%
	HALLMARK_INFLAMMATORY_RESPONSE	144	0.275072	1.08198	0.289231	0.735063	1	2208	tags=30%, list=23%, signal=38%
	HALLMARK_UV_RESPONSE_UP	116	0.279965	1.07665	0.298413	0.694002	1	869	tags=15%, list=9%, signal=16%
	HALLMARK_KRAS_SIGNALING_UP	145	0.265469	1.04421	0.356164	0.760463	1	2189	tags=27%, list=23%, signal=34%
	HALLMARK_P53_PATHWAY	135	0.264991	1.03704	0.376133	0.732569	1	2032	tags=24%, list=21%, signal=31%
	HALLMARK_ESTROGEN_RESPONSE_LATE	146	0.260501	1.03191	0.367534	0.701321	1	1832	tags=25%, list=19%, signal=30%
	HALLMARK_COMPLEMENT	169	0.253927	1.02386	0.392966	0.683889	1	1969	tags=25%, list=20%, signal=31%
	HALLMARK_TNFA_SIGNALING_VIA_NFKB	152	0.256507	1.00964	0.431138	0.689128	1	1871	tags=24%, list=19%, signal=29%
	HALLMARK_COAGULATION	127	0.254822	0.979413	0.496075	0.747852	1	1996	tags=27%, list=21%, signal=33%
	HALLMARK_APICAL_JUNCTION	148	0.236558	0.940206	0.595808	0.832465	1	2220	tags=28%, list=23%, signal=36%
	HALLMARK_APOPTOSIS	133	0.236069	0.928771	0.622699	0.826757	1	1261	tags=16%, list=13%, signal=18%
	HALLMARK_BILE_ACID_METABOLISM	63	0.266828	0.925241	0.623165	0.798179	1	1501	tags=17%, list=16%, signal=21%
	HALLMARK_IL6_JAK_STAT3_SIGNALING	80	0.237261	0.861618	0.752864	0.940681	1	1861	tags=26%, list=19%, signal=32%
	HALLMARK_PEROXISOME	64	0.2022	0.706556	0.942434	1	1	1977	tags=20%, list=21%, signal=25%
	HALLMARK_APICAL_SURFACE	31	0.219069	0.666527	0.952055	1	1	1208	tags=13%, list=13%, signal=15%
	HALLMARK_KRAS_SIGNALING_DN	108	0.179454	0.664752	0.990164	1	1	2439	tags=25%, list=25%, signal=33%
	HALLMARK_WNT_BETA_CATENIN_SIGNALING	31	0.210355	0.638876	0.958692	1	1	2043	tags=26%, list=21%, signal=33%
	HALLMARK_REACTIVE_OXYGEN_SPECIES_PATHWAY	36	0.200113	0.623493	0.988411	0.992974	1	1744	tags=14%, list=18%, signal=17%
	HALLMARK_HEDGEHOG_SIGNALING	27	-0.224818	-0.685583	0.938389	0.983795	1	2037	tags=33%, list=21%, signal=42%
	HALLMARK_PANCREAS_BETA_CELLS	28	-0.23633	-0.714722	0.921801	1	1	2612	tags=39%, list=27%, signal=54%
	HALLMARK_ANDROGEN_RESPONSE	67	-0.212733	-0.789566	0.8933	1	1	1644	tags=21%, list=17%, signal=25%
	HALLMARK_NOTCH_SIGNALING	24	-0.258356	-0.772054	0.808786	1	1	939	tags=17%, list=10%, signal=18%
	HALLMARK_GLYCOLYSIS	159	-0.206327	-0.87563	0.80198	1	1	2167	tags=26%, list=23%, signal=33%
	HALLMARK_PI3K_AKT_MTOR_SIGNALING	91	-0.223062	-0.870999	0.734637	0.986167	1	1366	tags=16%, list=14%, signal=19%
	HALLMARK_MYC_TARGETS_V2	33	-0.265601	-0.863886	0.70398	0.954072	1	1892	tags=30%, list=20%, signal=38%
	HALLMARK_ALLOGRAFT_REJECTION	169	-0.219486	-0.948245	0.620178	0.828825	1	1678	tags=23%, list=17%, signal=27%
	HALLMARK_MTORC1_SIGNALING	145	-0.228565	-0.960619	0.552632	0.833938	1	1420	tags=19%, list=15%, signal=22%
	HALLMARK_E2F_TARGETS	130	-0.237017	-0.973954	0.504323	0.838266	1	660	tags=9%, list=7%, signal=10%
	HALLMARK_HYPOXIA	146	-0.233186	-0.980475	0.5	0.875784	1	1078	tags=15%, list=11%, signal=17%
	HALLMARK_MITOTIC_SPINDLE	109	-0.272188	-1.08974	0.237681	0.510203	0.997	1448	tags=22%, list=15%, signal=26%
	HALLMARK_ANGIOGENESIS	32	-0.359602	-1.15381	0.2343	0.367056	0.96	2139	tags=38%, list=22%, signal=48%
	HALLMARK_CHOLESTEROL_HOMEOSTASIS	51	-0.330884	-1.1973	0.18136	0.331608	0.914	2022	tags=35%, list=21%, signal=44%
	HALLMARK_TGF_BETA_SIGNALING	40	-0.362203	-1.2144	0.179803	0.327821	0.878	1251	tags=25%, list=13%, signal=29%
	HALLMARK_UNFOLDED_PROTEIN_RESPONSE	72	-0.31648	-1.16898	0.151741	0.364279	0.948	1408	tags=21%, list=15%, signal=24%
	HALLMARK_FATTY_ACID_METABOLISM	119	-0.29563	-1.2211	0.0657895	0.35737	0.868	2163	tags=35%, list=22%, signal=45%
	HALLMARK_UV_RESPONSE_DN	99	-0.32641	-1.32151	0.0392157	0.228666	0.605	915	tags=19%, list=10%, signal=21%
	HALLMARK_MYOGENESIS	148	-0.297344	-1.26412	0.0346821	0.299884	0.77	2001	tags=32%, list=21%, signal=39%
	HALLMARK_G2M_CHECKPOINT	120	-0.332547	-1.36971	0.0189702	0.1874	0.459	699	tags=14%, list=7%, signal=15%
	HALLMARK_OXIDATIVE_PHOSPHORYLATION	107	-0.349102	-1.41418	0.0172414	0.17305	0.338	1914	tags=39%, list=20%, signal=48%
	HALLMARK_ADIPOGENESIS	135	-0.345314	-1.43997	0.00276243	0.196408	0.267	1998	tags=37%, list=21%, signal=46%
	HALLMARK_EPITHELIAL_MESENCHYMAL_TRANSITION	175	-0.373926	-1.61108	0	0.0623802	0.05	2086	tags=39%, list=22%, signal=49%

### Sheet: SomaScan_FT
	Supplementary Data 7: GSEA of Hallmark pathways for SomaScan probes affected by freeze-thaw cycles.
	NOTE: Significant pathways with NOM p-val<0.05 are highlighted (red: positively enriched; blue: negatively enriched).
	NAME	SIZE	ES	NES	NOM p-val	FDR q-val	FWER p-val	RANK AT MAX	LEADING EDGE
	HALLMARK_OXIDATIVE_PHOSPHORYLATION	107	0.54932	2.39553	0	0	0	1454	tags=43%, list=15%, signal=50%
	HALLMARK_FATTY_ACID_METABOLISM	119	0.47575	2.08826	0	0	0	1666	tags=40%, list=17%, signal=48%
	HALLMARK_ADIPOGENESIS	135	0.40414	1.82464	0	0.00342893	0.006	1332	tags=30%, list=14%, signal=34%
	HALLMARK_PEROXISOME	64	0.459736	1.80774	0	0.00349129	0.008	3138	tags=58%, list=33%, signal=85%
	HALLMARK_MTORC1_SIGNALING	145	0.35324	1.61501	0	0.0286326	0.082	3116	tags=52%, list=32%, signal=75%
	HALLMARK_PI3K_AKT_MTOR_SIGNALING	91	0.380082	1.60287	0	0.0260851	0.089	2439	tags=44%, list=25%, signal=58%
	HALLMARK_MYC_TARGETS_V2	33	0.454205	1.58415	0.011236	0.0241646	0.097	2202	tags=42%, list=23%, signal=55%
	HALLMARK_MYC_TARGETS_V1	147	0.306669	1.40972	0.0166205	0.107318	0.413	3365	tags=52%, list=35%, signal=79%
	HALLMARK_ANDROGEN_RESPONSE	67	0.348015	1.3839	0.0297483	0.121035	0.494	2418	tags=40%, list=25%, signal=53%
	HALLMARK_BILE_ACID_METABOLISM	63	0.330564	1.29814	0.0772834	0.221726	0.743	1866	tags=32%, list=19%, signal=39%
	HALLMARK_UNFOLDED_PROTEIN_RESPONSE	72	0.316201	1.27345	0.0851582	0.24062	0.799	1897	tags=28%, list=20%, signal=34%
	HALLMARK_UV_RESPONSE_UP	116	0.283491	1.2698	0.0482233	0.226802	0.803	2666	tags=39%, list=28%, signal=53%
	HALLMARK_COMPLEMENT	169	0.267776	1.24257	0.0626866	0.257449	0.866	1708	tags=23%, list=18%, signal=28%
	HALLMARK_APICAL_JUNCTION	148	0.273723	1.24183	0.0617978	0.240323	0.869	2340	tags=36%, list=24%, signal=47%
	HALLMARK_UV_RESPONSE_DN	99	0.2828	1.21628	0.119403	0.265473	0.914	1531	tags=26%, list=16%, signal=31%
	HALLMARK_INFLAMMATORY_RESPONSE	144	0.261047	1.18725	0.131926	0.309533	0.956	1041	tags=19%, list=11%, signal=21%
	HALLMARK_PROTEIN_SECRETION	70	0.292748	1.18139	0.170616	0.302716	0.961	2099	tags=34%, list=22%, signal=44%
	HALLMARK_INTERFERON_GAMMA_RESPONSE	148	0.256916	1.16241	0.150273	0.322972	0.978	2057	tags=29%, list=21%, signal=36%
	HALLMARK_XENOBIOTIC_METABOLISM	155	0.244572	1.13776	0.140845	0.36199	0.989	1952	tags=26%, list=20%, signal=33%
	HALLMARK_EPITHELIAL_MESENCHYMAL_TRANSITION	175	0.241518	1.13368	0.134409	0.354206	0.991	1766	tags=23%, list=18%, signal=28%
	HALLMARK_APICAL_SURFACE	31	0.335756	1.13336	0.277904	0.337924	0.991	894	tags=16%, list=9%, signal=18%
	HALLMARK_MITOTIC_SPINDLE	109	0.246821	1.0795	0.275689	0.446359	0.999	2647	tags=37%, list=27%, signal=50%
	HALLMARK_MYOGENESIS	148	0.23502	1.07415	0.282123	0.439773	0.999	1555	tags=20%, list=16%, signal=23%
	HALLMARK_REACTIVE_OXYGEN_SPECIES_PATHWAY	36	0.308488	1.07127	0.347439	0.428167	0.999	3236	tags=58%, list=34%, signal=88%
	HALLMARK_TGF_BETA_SIGNALING	40	0.295358	1.06678	0.341232	0.421471	0.999	1345	tags=25%, list=14%, signal=29%
	HALLMARK_DNA_REPAIR	94	0.249584	1.06409	0.3325	0.411636	0.999	3348	tags=47%, list=35%, signal=71%
	HALLMARK_E2F_TARGETS	130	0.220266	0.991297	0.471795	0.589869	1	2413	tags=28%, list=25%, signal=37%
	HALLMARK_ESTROGEN_RESPONSE_LATE	146	0.213977	0.991095	0.467363	0.569586	1	1335	tags=19%, list=14%, signal=22%
	HALLMARK_INTERFERON_ALPHA_RESPONSE	67	0.238609	0.966441	0.514874	0.622162	1	2138	tags=31%, list=22%, signal=40%
	HALLMARK_COAGULATION	127	0.210067	0.932973	0.625654	0.694295	1	1212	tags=14%, list=13%, signal=16%
	HALLMARK_HEME_METABOLISM	127	0.197769	0.876383	0.781915	0.82163	1	2927	tags=36%, list=30%, signal=51%
	HALLMARK_APOPTOSIS	133	0.19048	0.8641	0.803191	0.823328	1	2357	tags=26%, list=24%, signal=34%
	HALLMARK_CHOLESTEROL_HOMEOSTASIS	51	0.218385	0.826607	0.793503	0.873745	1	1866	tags=27%, list=19%, signal=34%
	HALLMARK_NOTCH_SIGNALING	24	0.133973	0.427622	0.997959	0.999839	1	2322	tags=21%, list=24%, signal=27%
	HALLMARK_KRAS_SIGNALING_DN	108	-0.16912	-0.692528	0.983498	0.970394	1	2406	tags=26%, list=25%, signal=34%
	HALLMARK_IL6_JAK_STAT3_SIGNALING	80	-0.203152	-0.790693	0.870588	0.941423	1	1490	tags=18%, list=15%, signal=21%
	HALLMARK_ESTROGEN_RESPONSE_EARLY	127	-0.196934	-0.828308	0.830918	1	1	2074	tags=24%, list=22%, signal=30%
	HALLMARK_WNT_BETA_CATENIN_SIGNALING	31	-0.252559	-0.812267	0.75	0.970031	1	1060	tags=16%, list=11%, signal=18%
	HALLMARK_PANCREAS_BETA_CELLS	28	-0.282699	-0.876954	0.664825	0.961975	1	1198	tags=21%, list=12%, signal=24%
	HALLMARK_GLYCOLYSIS	159	-0.208526	-0.914257	0.628389	1	1	1321	tags=14%, list=14%, signal=16%
	HALLMARK_HEDGEHOG_SIGNALING	27	-0.289273	-0.899979	0.61982	0.974588	1	621	tags=11%, list=6%, signal=12%
	HALLMARK_TNFA_SIGNALING_VIA_NFKB	152	-0.222149	-0.957512	0.551053	0.965932	1	1827	tags=22%, list=19%, signal=26%
	HALLMARK_G2M_CHECKPOINT	120	-0.231211	-0.96249	0.538339	1	1	880	tags=12%, list=9%, signal=13%
	HALLMARK_HYPOXIA	146	-0.225564	-0.968682	0.522689	1	1	1136	tags=14%, list=12%, signal=15%
	HALLMARK_ALLOGRAFT_REJECTION	169	-0.226664	-0.992385	0.462025	1	1	1535	tags=20%, list=16%, signal=23%
	HALLMARK_P53_PATHWAY	135	-0.238034	-1.01027	0.430442	1	1	1064	tags=14%, list=11%, signal=16%
	HALLMARK_IL2_STAT5_SIGNALING	150	-0.23768	-1.02473	0.404459	1	1	1827	tags=21%, list=19%, signal=25%
	HALLMARK_SPERMATOGENESIS	79	-0.312131	-1.2198	0.142857	0.697028	0.986	1618	tags=25%, list=17%, signal=30%
	HALLMARK_ANGIOGENESIS	32	-0.44193	-1.44679	0.0615942	0.338394	0.47	442	tags=19%, list=5%, signal=20%
	HALLMARK_KRAS_SIGNALING_UP	145	-0.31806	-1.36423	0.024	0.348527	0.728	1827	tags=28%, list=19%, signal=34%
